# Optimizing Xenium In Situ data utility by quality assessment and best practice analysis workflows

**DOI:** 10.1101/2023.02.13.528102

**Authors:** Sergio Marco Salas, Paulo Czarnewski, Louis B. Kuemmerle, Saga Helgadottir, Christoffer Matsson-Langseth, Sebastian Tismeyer, Christophe Avenel, Habib Rehman, Katarina Tiklova, Axel Andersson, Maria Chatzinikolaou, Fabian J. Theis, Malte D. Luecken, Carolina Wählby, Naveed Ishaque, Mats Nilsson

## Abstract

The Xenium In Situ platform is a new spatial transcriptomics product commercialized by 10X Genomics capable of mapping hundreds of transcripts *in situ* at a subcellular resolution. Given the multitude of commercially available spatial transcriptomics technologies, recommendations in choice of platform and analysis guidelines are increasingly important. Herein, we explore eight preview Xenium datasets of the mouse brain and two of human breast cancer by comparing scalability, resolution, data quality, capacities and limitations with eight other spatially resolved transcriptomics technologies. In addition, we benchmarked the performance of multiple open source computational tools when applied to Xenium datasets in tasks including cell segmentation, segmentation-free analysis, selection of spatially variable genes and domain identification, among others. This study serves as the first independent analysis of the performance of Xenium, and provides best-practices and recommendations for analysis of such datasets.
