## Extended Data Table 1 for "Optimizing Xenium In Situ data utility by quality assessment and best practice analysis workflows"

### Sheet: supp1_raw_information
	h_breast_1	h_breast_2	ms_brain_fullcoronal	ms_brain_halfcoronal	ms_brain_rep1	ms_brain_rep2	ms_brain_rep3	ms_brain_multisection1	ms_brain_multisection2	ms_brain_multisection3	Average
cellular_density	11.06	3	4.08	2.53	1.89	2.14	2.05	5.2	4.96	5.17	4.208
prop_reads_assigned	0.87	0.88	0.79	0.82	0.71	0.72	0.72	0.77	0.78	0.79	0.785
median_readsxcell	65	132	247	198	188	193	183	252	250	253	196.1
mean_readsxcell	75.39	143.12	284.2	242.26	220.68	228.54	214.15	297.37	294.25	297.74	229.77
number_of_genes	307	313	248	248	284	284	284	248	248	248	271.2
number_of_cells	525978	37321	107665	31506	26372	30091	28646	162033	154654	158047	126231
pct5_readsxcell	15	39	71	49	49	53	49	65	65	65	52
mean_genesxcell	37.31	55.52	83.7	69.41	69.92	71.25	68.54	81.3	79.66	79.14	69.575
pct95_genesxcell	66	84	124	113	112	113	109	125	122	121	108.9
pct5_genesxcell	12	26	40	29	29	31	29	36	36	35	30.3
median_genexcell	36	56	85	68	70	71	68	82	80	80	69.6
pct95_readsxcell	169	283	618	577	502	518	482	679	667	681	517.6
area	47559.7	12432.8	26402.9	12462.7	13960.6	14055.6	14006.3	31133.3	31185.6	30573.4	23377.3
reads_prop_qv>20	0.91	0.89	0.83	0.85	0.78	0.77	0.77	0.79	0.8	0.82	0.821
total_reads	45456984	6085388	38813882	9253859	8161013	9496065	8536488	62744602	58716497	59424126	3.06689e+07
prop_reads_in_panel	0.97	1	1	1	1	1	1	0.99	0.99	1	0.995
prop_reads_assigned_to_cells	0.89	0.88	0.79	0.83	0.72	0.73	0.72	0.77	0.78	0.8	0.791
proportion_cells>10reads	0.993245	0.99657	0.999972	0.999905	0.999886	0.9999	0.999651	1	1	1	0.998913
